# Design principles to assemble drug combinations for effective tuberculosis therapy using interpretable pairwise drug response measurements

**DOI:** 10.1101/2021.12.05.471248

**Authors:** Jonah Larkins-Ford, Yonatan N. Degefu, Nhi Van, Artem Sokolov, Bree B. Aldridge

## Abstract

A challenge in designing treatment regimens for tuberculosis is the necessity to use three or more antibiotics in combination. The combination space is too large to be comprehensively assayed; therefore, only a small number of possible combinations are tested. We narrowed the prohibitively large search space of combination drug responses by breaking down high-order combinations into units of drug pairs. Using pairwise drug potency and drug interaction metrics from in vitro experiments across multiple growth environments, we trained machine learning models to predict outcomes associated with higher-order combinations in the BALB/c relapsing mouse model, an important preclinical model for drug development. We systematically predicted treatment outcomes of >500 combinations among twelve antibiotics. Our classifiers performed well on test data and predicted many novel combinations to be improved over bedaquiline + pretomanid + linezolid, an effective regimen for multidrug-resistant tuberculosis that also shortens treatment in BALB/c mice compared to the standard of care. To understand the design features of effective drug combinations, we reformulated classifiers as simple rulesets to reveal guiding principles of constructing combination therapies for both preclinical and clinical outcomes. One example ruleset is to include a drug pair that is synergistic in dormancy and another pair that is potent in a cholesterol-rich growth environment. These rulesets are predictive, intuitive, and practical, thus enabling rational construction of effective drug combinations based on in vitro pairwise drug synergies and potencies. As more preclinical and clinical drug combination data become available, we expect to improve predictions and combination design rules.
