## Supplementary material for "Design principles to assemble drug combinations for effective tuberculosis therapy using interpretable pairwise drug response measurements": Table S3

### Sheet: Sheet 1
Drug	NumbDrugs	SOC	BPaL	Clinical	Dataset SOC	Dataset BPaL	Dataset Clinical	Reference
B+C+E+Z	4	+C1	+C2	ND	Test	Training	ND	(Lee et al., 2017, Lee et al., 2018)
B+C+Pa	3	+C1	-C2	+C1	Training	Test	Training	(Williams et al., 2012) (Diacon et al., 2015)
B+C+Pa+Z	4	+C1	+C2	+C1	Training	Training	Training	(Tasneen et al., 2015, Diacon et al., 2015)
B+C+Z	3	+C1	+C2	-C2	Training	Training	Training	(Tasneen et al., 2011, Tasneen et al., 2015, Williams et al., 2012, Diacon et al., 2015)
B+C+Z+P	4	+C1	+C2	ND	Training	Training	ND	(Williams et al., 2012)
B+C+Z+Sq	4	+C1	+C2	ND	Test	Test	ND	(Lee et al., 2018, Clemens et al., 2019)
B+C+Z+S	4	+C1	+C2	ND	Training	Test	ND	(Williams et al., 2009)
B+L+Pa	3	+C1	-C2	ND	Training	Training	ND	(Xu et al., 2019, Tasneen et al., 2016) (Berg et al., 2021, Mudde et al., 2021)
B+L+Pa+Z	4	+C1	+C2	ND	Training	Training	ND	(Tasneen et al., 2016)
B+L+Z	3	+C1	-C2	ND	Test	Test	ND	(Tasneen et al., 2016)
B+M+Pa	3	+C1	-C2	ND	Test	Training	ND	(Li et al., 2017
B+M+Pa+Z	4	+C1	+C2	+C1	Training	Training	Training	(Li et al., 2017) (Tweed et al., 2019) (Berg et al., 2021, Mudde et al., 2021)
B+M+Z	3	+C1	+C2	ND	Training	Test	ND	(Andries et al., 2010, Tasneen et al., 2011, Xu et al., 2019)
B+M+Z+P	4	+C1	+C2	ND	Training	Training	ND	(Andries et al., 2010)
B+Pa+Z	3	+C1	-C2	+C1	Training	Training	Training	(Li et al., 2017, Tasneen et al., 2016, Tasneen et al., 2015, Tweed et al., 2019)
B+Pa+Z+S	4	+C1	+C2	ND	Test	Training	ND	(Tasneen et al., 2015)
B+Pa+S	3	+C1	+C2	ND	Test	Test	ND	(Tasneen et al., 2015, Tasneen et al., 2016)
B+Z+P	3	+C1	+C2	ND	Test	Training	ND	(Tasneen et al., 2011, Andries et al., 2010, Williams et al., 2012)
B+Z+R	3	+C1	-C2	ND	Training	Training	ND	(Tasneen et al., 2011)
C+E+H+Z+P	5	+C1	-C2	ND	Test	Test	ND	(Saini et al., 2019)
C+E+H+Z+R	5	+C1	-C2	ND	Training	Test	ND	(Ammerman et al., 2018, Saini et al., 2019)
C+H+Z+R	4	+C1	-C2	ND	Training	Test	ND	(Ammerman et al., 2018, Tyagi et al., 2015)
E+H+Z+P	4	+C1	-C2	-C1	Training	Training	Training	(Mourik et al., 2018, Rosenthal et al., 2012, Saini et al., 2019) (Bonnett et al., 2017, Dorman et al., 2012, Dorman et al., 2021)
E+H+Z+R	4	-C1	-C2	-C1	Test	Test	Training	(Li et al., 2015, Rosenthal et al., 2012, Saini et al., 2019, Lee et al., 2018, Ammerman et al., 2018, Williams et al., 2009, Tyagi et al., 2015, Mourik et al., 2017) (Bonnett et al., 2017, Gillespie et al., 2014, Boeree et al., 2017, Dorman et al., 2012, Dorman et al., 2021, Dorman et al., 2009, Tweed et al., 2019, Tweed et al., 2021, Rustomjee et al., 2008, Conde et al., 2009, Conde et al., 201…
E+H+R	3	-C1	-C2	-C1	Test	Training	Training	(Lanoix et al., 2016b) (Bonnett et al., 2017)
E+M+Z+R	4	+C1	-C2	-C1	Training	Test	Training	(Li et al., 2015, Mourik et al., 2018, Bonnett et al., 2017, Gillespie et al., 2014, Dorman et al., 2009)
H+L+Z+R	4	-C1	-C2	+C1	Training	Training	Training	(Williams et al., 2009) (Lee et al., 2019)
H+M+Z	3	-C1	-C2	ND	Training	Training	ND	(Nuermberger et al., 2004a)
H+M+Z+R	4	+C1	-C2	-C1	Training	Training	Training	(Li et al., 2015, Mourik et al., 2018, Nuermberger et al., 2004a) (Bonnett et al., 2017, Gillespie et al., 2014, Boeree et al., 2017, Rustomjee et al., 2008)
H+M+R	3	-C1	-C2	ND	Training	Training	ND	(Nuermberger et al., 2004a)
H+Pa+Z+R	4	-C1	-C2	ND	Training	Training	ND	(Nuermberger et al., 2006)
H+Pa+R	3	-C1	-C2	ND	Training	Training	ND	(Nuermberger et al., 2006)
H+Z+P	3	+C1	-C2	ND	Training	Training	ND	(Rosenthal et al., 2012, Rosenthal et al., 2007, Rosenthal et al., 2008)
H+Z+R	3	-C1	-C2	-C1	Training	Test	Training	(Andries et al., 2010, De Groote et al., 2011, De Groote et al., 2012, Li et al., 2017, Nuermberger et al., 2006, Nuermberger et al., 2008, Nuermberger et al., 2004a, Nuermberger et al., 2004b, Rosenthal et al., 2012, Saini et al., 2019, Tasneen et al., 2016, Tasneen et al., 2011, Williams et al., 2012, Lee et al., 2018, Rosenthal et al., 2008, Mourik et al., 2017, Rosenthal et al., 2007) (Bonnet…
H+Z+R+S	4	+C1	-C2	ND	Training	Training	ND	(Williams et al., 2009)
M+Pa+Z	3	+C1	-C2	-C1	Training	Training	Training	(Nuermberger et al., 2008) (Tweed et al., 2019, Tweed et al., 2021)
M+Pa+Z+R	4	+C1	-C2	ND	Test	Training	ND	(Nuermberger et al., 2008)
M+Pa+R	3	-C1	-C2	ND	Test	Training	ND	(Nuermberger et al., 2008)
M+Z+P	3	+C1	+C2	ND	Training	Training	ND	(Rosenthal et al., 2012, Rosenthal et al., 2007, Rosenthal et al., 2008)
M+Z+R	3	+C1	-C2	ND	Training	Training	ND	(Nuermberger et al., 2004a, Nuermberger et al., 2008, Nuermberger et al., 2004b, De Groote et al., 2011, Rosenthal et al., 2007)
Pa+Z+R	3	-C1	-C2	ND	Training	Training	ND	(Nuermberger et al., 2006, Nuermberger et al., 2008, Tasneen et al., 2011)
E+Z+R	3	ND	ND	-C1	ND	ND	Training	(Bonnett et al., 2017)
H+M+Z+P	4	ND	ND	+C1	ND	ND	Training	(Dorman et al., 2021, Conde et al., 2016)
