## Supplementary material for "Design principles to assemble drug combinations for effective tuberculosis therapy using interpretable pairwise drug response measurements": Table S4

### Sheet: Sheet 1
learner	mean_Train	sd_Train	sem_Train	mean_Test	sd_Test	sem_Test
Bayesian additive regression tree	0.89	0.0675098	0.0213485	0.922222	0.0616048	0.0194812
random forest	0.863095	0.0750682	0.0237387	0.92963	0.0616048	0.0194812
k-nearest neighbors	0.859286	0.0582612	0.0184238	0.97037	0.0234243	0.00740741
neural net	0.768095	0.100998	0.0319383	0.859259	0.124441	0.0393515
extreme gradient boosting	0.645	0.0405687	0.0128289	0.837037	0.0943455	0.0298347
naïve Bayes	0.62619	0.0576586	0.0182333	0.885185	0.0536718	0.0169725
logistic regression	0.578095	0.0875811	0.0276956	0.692593	0.219496	0.0694108
