## Supplementary material for "Design principles to assemble drug combinations for effective tuberculosis therapy using interpretable pairwise drug response measurements": Table S5

### Sheet: Sheet 1
Drug	AUC_train	AUC_test	F1_train	F1_test
B	0.858333	0.578947	0.740108	0.709677
C	0.909524	1	0.890714	1
E	0.916667	1	0.863639	0.909091
H	0.9	0.875	0.941176	0.636364
L	0.918519	1	0.89188	0.75
M	0.928571	0.775	0.899304	0.857143
Pa	0.825	0.963636	0.857143	0.846154
Z	1	0.91358	1	0.682927
R	ND	ND	ND	ND
P	0.945833	0.857143	0.893361	0.923077
Sq	0.933333	1	0.909925	0.666667
Su	0.898148	1	0.890917	1
mean	0.912175	0.905755	0.888924	0.816464
sem	0.0136427	0.0398898	0.0189372	0.0402697
