## Supplementary material for "Design principles to assemble drug combinations for effective tuberculosis therapy using interpretable pairwise drug response measurements": Table S7

### Sheet: Sheet 1
	SOC				BPaL				Clinical
Condition subset	AUC_Training	F1_Training	AUC_Test	F1_Test	AUC_Training	F1_Training	AUC_Test	F1_Test	AUC_Training	F1_Training
a	0.728571	0.827353	0.814815	0.857143	0.788889	0.567143	0.875	0.571429	0.466667	0.313333
ab	0.804762	0.809265	0.962963	0.857143	0.894444	0.837143	0.875	0.666667	0.65	0.273333
abc	0.804762	0.833824	1	0.9	0.888889	0.852381	0.90625	0.75	0.8	0.3
abcd	0.871429	0.860245	1	0.857143	0.922222	0.739524	0.875	0.75	0.841667	0.366667
abcdh	0.733333	0.849265	1	0.857143	0.961111	0.819762	0.875	0.75	0.908333	0.416667
abcdhs	0.866667	0.849951	1	0.857143	0.838889	0.719524	0.875	0.75	0.766667	0.4
abcdhsv	0.82619	0.857773	1	0.857143	0.827778	0.682857	0.875	0.75	0.75	0.313333
abcdhv	0.904762	0.865392	1	0.857143	0.833333	0.746429	0.9375	0.75	0.8	0.39
abcds	0.797619	0.844118	1	0.857143	0.816667	0.757619	0.84375	0.75	0.8	0.416667
abcdsv	0.838095	0.860245	1	0.857143	0.9	0.719286	0.90625	0.75	0.85	0.416667
abcdv	0.847619	0.860245	1	0.857143	0.933333	0.662381	0.9375	0.75	0.766667	0.446667
abch	0.771429	0.856225	1	0.857143	0.927778	0.78619	0.90625	0.75	0.783333	0.5
abchs	0.804762	0.865392	1	0.857143	0.927778	0.678095	0.9375	0.75	0.75	0.346667
abchsv	0.835714	0.840665	1	0.857143	0.961111	0.85881	0.9375	0.75	0.7	0.323333
abchv	0.819048	0.831618	1	0.857143	0.911111	0.744524	0.9375	0.75	0.733333	0.34
abcs	0.766667	0.831618	1	0.857143	0.877778	0.762143	0.875	0.75	0.766667	0.466667
abcsv	0.857143	0.816912	1	0.9	0.927778	0.763095	0.9375	0.75	0.816667	0.326667
abcv	0.802381	0.821324	1	0.857143	0.866667	0.700476	0.90625	0.75	0.75	0.316667
abd	0.8	0.862773	0.925926	0.857143	0.863889	0.784524	0.84375	0.75	0.8	0.616667
abdh	0.857143	0.82165	1	0.857143	0.894444	0.720238	0.90625	0.75	0.783333	0.306667
abdhs	0.833333	0.857773	1	0.857143	0.933333	0.624524	0.84375	0.75	0.833333	0.426667
abdhsv	0.838095	0.824265	1	0.857143	0.933333	0.794048	0.84375	0.75	0.866667	0.44
abdhv	0.82381	0.860245	1	0.857143	0.916667	0.752857	0.9375	0.75	0.783333	0.443333
abds	0.87619	0.868873	1	0.857143	0.838889	0.677143	0.84375	0.75	0.616667	0.29
abdsv	0.835714	0.8627	1	0.857143	0.95	0.843571	0.90625	0.75	0.7	0.306667
abdv	0.857143	0.829412	1	0.857143	0.833333	0.686429	0.9375	0.75	0.733333	0.593333
abh	0.780952	0.849265	1	0.857143	0.905556	0.835714	0.9375	0.75	0.683333	0.44
abhs	0.830952	0.842451	1	0.857143	0.855556	0.752143	0.90625	0.75	0.75	0.58
abhsv	0.833333	0.831618	1	0.857143	0.863889	0.569524	0.9375	0.75	0.8	0.166667
abhv	0.840476	0.840245	1	0.857143	0.894444	0.79	0.9375	0.75	0.766667	0.463333
abs	0.878571	0.838312	1	0.857143	0.85	0.7	0.84375	0.75	0.75	0.373333
absv	0.845238	0.827598	1	0.857143	0.894444	0.766429	0.90625	0.666667	0.575	0.366667
abv	0.859524	0.822332	1	0.857143	0.872222	0.758571	0.90625	0.666667	0.666667	0.34
ac	0.847619	0.834412	0.962963	0.9	0.744444	0.533968	0.9375	0.888889	0.633333	0.316667
acd	0.771429	0.844804	1	0.857143	0.927778	0.636667	0.90625	0.75	0.766667	0.356667
acdh	0.764286	0.845126	1	0.857143	0.888889	0.609524	0.96875	0.75	0.766667	0.4
acdhs	0.75	0.849951	1	0.857143	0.85	0.697857	0.96875	0.75	0.708333	0.39
acdhsv	0.852381	0.838971	1	0.857143	0.813889	0.572857	0.96875	0.75	0.716667	0.476667
acdhv	0.880952	0.876373	1	0.857143	0.861111	0.544762	0.96875	0.888889	0.766667	0.486667
acds	0.845238	0.839412	1	0.857143	0.788889	0.611429	0.96875	0.75	0.716667	0.333333
acdsv	0.814286	0.815602	1	0.857143	0.813889	0.670238	0.875	0.75	0.766667	0.48
acdv	0.845238	0.842451	1	0.857143	0.833333	0.706905	0.96875	0.75	0.75	0.43
ach	0.8	0.854412	1	0.857143	0.844444	0.617778	1	0.888889	0.733333	0.35
achs	0.728571	0.868186	1	0.857143	0.872222	0.622143	1	0.888889	0.666667	0.37
achsv	0.714286	0.818971	1	0.9	0.855556	0.557381	1	0.888889	0.633333	0.363333
achv	0.728571	0.828394	1	0.857143	0.772222	0.516667	1	1	0.633333	0.356667
acs	0.752381	0.826912	1	0.9	0.877778	0.693333	0.96875	0.8	0.75	0.3
acsv	0.814286	0.851106	1	0.9	0.838889	0.63619	0.96875	0.888889	0.633333	0.353333
acv	0.833333	0.806335	1	0.9	0.822222	0.574048	0.96875	0.888889	0.716667	0.173333
ad	0.82619	0.851646	0.851852	0.857143	0.855556	0.70381	0.875	0.75	0.733333	0.333333
adh	0.857143	0.860245	0.888889	0.857143	0.938889	0.756905	0.9375	0.75	0.75	0.443333
adhs	0.785714	0.863606	1	0.857143	0.911111	0.587143	0.875	0.75	0.683333	0.283333
adhsv	0.780952	0.823873	1	0.857143	0.894444	0.61881	0.9375	0.75	0.833333	0.466667
adhv	0.785714	0.860649	1	0.857143	0.872222	0.59881	0.96875	0.888889	0.816667	0.453333
ads	0.838095	0.845686	1	0.857143	0.877778	0.539048	0.84375	0.75	0.716667	0.273333
adsv	0.861905	0.827206	1	0.857143	0.858333	0.737857	0.9375	0.75	0.816667	0.383333
adv	0.859524	0.843835	1	0.857143	0.872222	0.736667	0.96875	0.75	0.766667	0.246667
ah	0.661905	0.834265	0.925926	0.857143	0.733333	0.431667	1	0.888889	0.75	0.346667
ahs	0.671429	0.841765	1	0.857143	0.877778	0.654762	1	0.8	0.733333	0.273333
ahsv	0.819048	0.817892	1	0.857143	0.922222	0.782381	1	0.888889	0.7	0.273333
ahv	0.8	0.832626	1	0.857143	0.85	0.649683	1	0.888889	0.766667	0.316667
as	0.8	0.829685	1	0.9	0.916667	0.656667	0.84375	0.666667	0.608333	0.373333
asv	0.819048	0.826471	1	0.9	0.827778	0.682857	1	0.8	0.616667	0.2
av	0.82381	0.806225	1	0.9	0.861111	0.648095	0.9375	0.75	0.666667	0.316667
b	0.814286	0.825245	1	0.857143	0.888889	0.813095	0.90625	0.75	0.741667	0.5
bc	0.857143	0.849951	1	0.9	0.894444	0.811905	0.90625	0.75	0.666667	0.34
bcd	0.861905	0.850273	1	0.9	0.872222	0.825714	0.90625	0.75	0.7	0.35
bcdh	0.761905	0.836765	1	0.857143	0.866667	0.748095	0.90625	0.75	0.783333	0.363333
bcdhs	0.840476	0.871912	1	0.857143	0.872222	0.753095	0.875	0.75	0.866667	0.206667
bcdhsv	0.866667	0.85736	1	0.857143	0.877778	0.775952	0.9375	0.75	0.683333	0.246667
bcdhv	0.859524	0.838971	1	0.857143	0.944444	0.784762	0.9375	0.75	0.833333	0.45
bcds	0.895238	0.870539	1	0.857143	0.844444	0.747857	0.8125	0.75	0.766667	0.406667
bcdsv	0.871429	0.829951	1	0.857143	0.897222	0.77881	0.8125	0.75	0.75	0.48
bcdv	0.880952	0.844559	1	0.857143	0.833333	0.694048	0.90625	0.75	0.766667	0.466667
bch	0.804762	0.866078	1	0.857143	0.916667	0.721429	0.90625	0.75	0.766667	0.323333
bchs	0.785714	0.841912	1	0.857143	0.911111	0.770238	0.9375	0.75	0.8	0.47
bchsv	0.861905	0.877059	1	0.857143	0.922222	0.76119	0.9375	0.75	0.583333	0.373333
bchv	0.909524	0.853431	1	0.857143	0.961111	0.819524	0.9375	0.75	0.833333	0.456667
bcs	0.804762	0.837304	1	0.857143	0.872222	0.737857	0.84375	0.75	0.75	0.353333
bcsv	0.895238	0.854202	1	0.857143	0.944444	0.713333	0.90625	0.75	0.683333	0.233333
bcv	0.885714	0.858578	1	0.857143	0.838889	0.669286	0.90625	0.666667	0.733333	0.373333
bd	0.880952	0.849706	1	0.857143	0.894444	0.715	0.90625	0.75	0.8	0.4
bdh	0.785714	0.861134	1	0.857143	0.916667	0.807619	0.90625	0.75	0.883333	0.476667
bdhs	0.811905	0.86292	1	0.857143	0.902778	0.767619	0.90625	0.75	0.9	0.4
bdhsv	0.809524	0.848067	1	0.857143	0.888889	0.66881	0.90625	0.75	0.783333	0.353333
bdhv	0.797619	0.834412	1	0.857143	0.9	0.747857	0.9375	0.75	0.783333	0.463333
bds	0.883333	0.836538	1	0.857143	0.938889	0.801667	0.84375	0.75	0.666667	0.27
bdsv	0.904762	0.851106	1	0.857143	0.894444	0.767143	0.84375	0.75	0.683333	0.296667
bdv	0.838095	0.80313	1	0.857143	0.883333	0.745	0.9375	0.75	0.8	0.493333
bh	0.785714	0.842598	1	0.857143	0.894444	0.764762	0.9375	0.75	0.783333	0.446667
bhs	0.771429	0.832059	1	0.857143	0.883333	0.735952	0.90625	0.75	0.716667	0.446667
bhsv	0.847619	0.850392	1	0.857143	0.863889	0.660238	0.9375	0.75	0.766667	0.32
bhv	0.880952	0.839979	1	0.857143	0.888889	0.782619	0.9375	0.666667	0.85	0.5
bs	0.833333	0.816912	1	0.857143	0.930556	0.83381	0.875	0.666667	0.666667	0.53
bsv	0.847619	0.836482	1	0.9	0.944444	0.87881	0.90625	0.75	0.666667	0.6
bv	0.82619	0.816821	1	0.857143	0.927778	0.763095	0.90625	0.666667	0.7	0.426667
c	0.738095	0.853312	0.962963	0.947368	0.855556	0.572857	0.9375	0.888889	0.7	0.356667
cd	0.869048	0.88152	1	0.9	0.927778	0.780476	0.90625	0.75	0.783333	0.436667
cdh	0.8	0.855098	1	0.857143	0.894444	0.580714	0.96875	0.75	0.8	0.323333
cdhs	0.854762	0.882206	1	0.857143	0.861111	0.697143	0.96875	0.75	0.766667	0.373333
cdhsv	0.833333	0.863186	1	0.857143	0.861111	0.654286	0.96875	0.75	0.816667	0.496667
cdhv	0.821429	0.849933	1	0.857143	0.911111	0.670476	0.96875	0.888889	0.783333	0.346667
cds	0.8	0.88042	1	0.857143	0.844444	0.70619	0.875	0.75	0.833333	0.400476
cdsv	0.9	0.847059	1	0.857143	0.916667	0.777857	0.9375	0.75	0.7	0.306667
cdv	0.919048	0.86902	1	0.857143	0.911111	0.702143	0.96875	0.75	0.816667	0.396667
ch	0.733333	0.85902	1	0.857143	0.833333	0.534762	1	0.888889	0.766667	0.383333
chs	0.771429	0.865392	1	0.857143	0.911111	0.675714	1	0.8	0.716667	0.296667
chsv	0.861905	0.860245	1	0.9	0.872222	0.604762	0.96875	0.8	0.666667	0.396667
chv	0.869048	0.865392	1	0.857143	0.794444	0.558095	1	0.888889	0.683333	0.306667
cs	0.892857	0.873901	1	0.9	0.911111	0.80619	0.96875	0.888889	0.766667	0.433333
csv	0.842857	0.844899	1	0.947368	0.844444	0.719048	0.96875	0.888889	0.666667	0.32
cv	0.933333	0.859906	1	0.9	0.811111	0.541667	0.96875	0.8	0.75	0.38
d	0.885714	0.887353	0.888889	0.857143	0.902778	0.746905	0.875	0.75	0.766667	0.39
dh	0.77381	0.879853	1	0.857143	0.833333	0.625	0.9375	0.75	0.666667	0.38
dhs	0.766667	0.887353	1	0.857143	0.938889	0.728095	0.9375	0.75	0.766667	0.45
dhsv	0.757143	0.838177	1	0.857143	0.933333	0.742619	0.9375	0.75	0.716667	0.386667
dhv	0.880952	0.836765	1	0.857143	0.855556	0.632857	0.96875	0.75	0.85	0.29
ds	0.838095	0.884468	1	0.857143	0.966667	0.81619	0.875	0.75	0.716667	0.53
dsv	0.842857	0.86249	1	0.857143	0.855556	0.611905	0.84375	0.75	0.683333	0.356667
dv	0.871429	0.833541	1	0.857143	0.9	0.613571	0.96875	0.75	0.666667	0.51
h	0.795238	0.865392	0.962963	0.857143	0.811111	0.62619	1	1	0.716667	0.406667
hs	0.766667	0.871225	1	0.857143	0.872222	0.655	1	0.8	0.85	0.34
hsv	0.790476	0.845649	1	0.857143	0.852778	0.584048	1	0.8	0.7	0.29
hv	0.857143	0.873561	1	0.857143	0.855556	0.592381	1	0.888889	0.733333	0.266667
s	0.719048	0.770301	1	0.947368	0.888889	0.639762	0.8125	0.545455	0.566667	0.256667
sv	0.878571	0.849797	1	0.947368	0.85	0.677857	0.96875	0.8	0.733333	0.413333
v	0.883333	0.842388	0.851852	0.947368	0.888889	0.74619	0.96875	0.8	0.833333	0.523333
