## Supplementary material for "Design principles to assemble drug combinations for effective tuberculosis therapy using interpretable pairwise drug response measurements": Table S8

### Sheet: Sheet 1
Features	SOC p	SOC FDR p	SOC FDR sig	BPaL p	BPaL FDR p	BPaL FDR sig	Clinical p	Clinical FDR p	Clinical FDR sig
Log2FIC50_d_C_min	0.00666	0.210261	ns	9.46e-05	0.0175956	*	0.0338	0.407175	ns
GRinf_b_C_min	0.00142	0.210261	ns	0.000261	0.022382	*	0.316	0.7015	ns
AUC25_b_C_max	0.0555	0.268508	ns	0.000361	0.022382	*	0.142	0.66437	ns
Log2FIC50_s_CT_min	0.093	0.360375	ns	0.000763	0.0304575	*	0.254	0.7015	ns
Einf_b_T_max	0.0356	0.2214	ns	0.00101	0.0304575	*	0.457	0.827088	ns
Log2FIC90_d_C_min	0.178	0.479826	ns	0.00122	0.0304575	*	0.102	0.6405	ns
Einf_b_C_max	0.0217	0.210261	ns	0.0013	0.0304575	*	0.319	0.7015	ns
GRinf_b_T_min	0.0204	0.210261	ns	0.00131	0.0304575	*	0.534	0.848741	ns
GRinf_c_T_min	0.0563	0.268508	ns	0.00204	0.04216	*	0.0299	0.407175	ns
GRinf_b_T_mean	0.0481	0.2418	ns	0.00289	0.05332	ns	0.44	0.827088	ns
GRinf_c_T_mean	0.0321	0.2214	ns	0.00344	0.05332	ns	0.028	0.407175	ns
GRinf_b_C_mean	0.0369	0.2214	ns	0.00344	0.05332	ns	0.31	0.7015	ns
GRinf_s_CT_mean	0.0109	0.210261	ns	0.00408	0.0583754	ns	0.254	0.7015	ns
GRinf_h_C_mean	0.00919	0.210261	ns	0.00482	0.061876	ns	0.0553	0.490614	ns
GRinf_v_T_min	0.00326	0.210261	ns	0.00499	0.061876	ns	0.0822	0.557133	ns
Einf_h_C_mean	0.0481	0.2418	ns	0.00568	0.0621459	ns	0.0753	0.551196	ns
AUC25_a_T_mean	0.0321	0.2214	ns	0.00568	0.0621459	ns	0.31	0.7015	ns
AUC25_v_T_min	0.0457	0.2418	ns	0.00759	0.07843	ns	0.49	0.848741	ns
Einf_s_CT_mean	0.0241	0.210261	ns	0.00907	0.082925	ns	0.254	0.7015	ns
Log2FIC90_h_C_min	0.1	0.364706	ns	0.00938	0.082925	ns	ND	ND	ND
Log2FIC90_d_T_min	0.00652	0.210261	ns	0.00957	0.082925	ns	0.309	0.7015	ns
AUC25_s_CT_mean	0.0618	0.282176	ns	0.0105	0.082925	ns	0.31	0.7015	ns
Einf_v_C_max	0.0122	0.210261	ns	0.0106	0.082925	ns	0.757	0.918588	ns
GRinf_h_C_min	0.0063	0.210261	ns	0.0107	0.082925	ns	0.0822	0.557133	ns
AUC25_s_CT_max	0.0808	0.319762	ns	0.0127	0.0896786	ns	0.293	0.7015	ns
Log2FIC50_h_T_min	0.209	0.5115	ns	0.0135	0.0896786	ns	0.0356	0.407175	ns
GRinf_c_T_max	0.166	0.454059	ns	0.0135	0.0896786	ns	0.322	0.7015	ns
GRinf_h_T_min	0.237	0.524786	ns	0.0135	0.0896786	ns	0.492	0.848741	ns
GRinf_d_C_min	0.126	0.384197	ns	0.0147	0.0942828	ns	0.231	0.7015	ns
AUC25_a_T_min	0.189	0.495127	ns	0.0162	0.10044	ns	0.262	0.7015	ns
GRinf_v_T_mean	0.0129	0.210261	ns	0.0185	0.110437	ns	0.206	0.7015	ns
AUC25_c_T_max	0.016	0.210261	ns	0.019	0.110437	ns	0.803	0.926509	ns
Log2FIC50_d_C_mean	0.258	0.545461	ns	0.0212	0.119259	ns	0.594	0.887836	ns
AUC25_c_C_max	0.341	0.613442	ns	0.0218	0.119259	ns	0.0182	0.407175	ns
AUC25_v_C_max	0.0294	0.2214	ns	0.0235	0.124886	ns	0.421	0.827088	ns
GRinf_v_C_min	0.0127	0.210261	ns	0.0268	0.136232	ns	0.174	0.677489	ns
Log2FIC50_b_C_min	0.396	0.674673	ns	0.0271	0.136232	ns	0.167	0.66437	ns
Einf_h_C_max	0.0479	0.2418	ns	0.028	0.137053	ns	0.00727	0.407175	ns
GRinf_s_CT_max	0.125	0.384197	ns	0.0307	0.14381	ns	0.614	0.887836	ns
Einf_b_C_mean	0.135	0.398571	ns	0.0311	0.14381	ns	0.44	0.827088	ns
AUC25_h_C_max	0.0397	0.230756	ns	0.0317	0.14381	ns	0.295	0.7015	ns
Log2FIC90_h_T_min	0.777	0.921707	ns	0.0331	0.146586	ns	0.137	0.66437	ns
AUC25_v_C_min	0.108	0.378889	ns	0.0349	0.147147	ns	0.754	0.918588	ns
GRinf_v_C_mean	0.0241	0.210261	ns	0.0352	0.147147	ns	0.513	0.848741	ns
Log2FIC50_d_T_min	0.796	0.93117	ns	0.0356	0.147147	ns	0.286	0.7015	ns
Log2FIC90_h_C_mean	0.867	0.961	ns	0.0371	0.150013	ns	ND	ND	ND
AUC25_s_CT_min	0.161	0.446955	ns	0.0388	0.153549	ns	0.309	0.7015	ns
AUC25_c_C_min	0.0247	0.210261	ns	0.0549	0.20011	ns	0.385	0.782833	ns
Einf_b_T_mean	0.258	0.545461	ns	0.0559	0.20011	ns	0.254	0.7015	ns
Einf_h_T_mean	0.28	0.572152	ns	0.0559	0.20011	ns	0.768	0.918588	ns
Log2FIC50_s_CT_mean	0.237	0.524786	ns	0.0559	0.20011	ns	0.768	0.918588	ns
AUC25_h_T_min	0.318	0.609773	ns	0.0588	0.20011	ns	0.853	0.941299	ns
Einf_s_CT_min	0.125	0.384197	ns	0.0599	0.20011	ns	0.614	0.887836	ns
Log2FIC50_b_T_max	0.0954	0.362131	ns	0.0612	0.20011	ns	0.046	0.490614	ns
Einf_c_T_mean	0.354	0.62117	ns	0.0624	0.20011	ns	0.0753	0.551196	ns
GRinf_a_T_mean	0.409	0.685351	ns	0.0624	0.20011	ns	0.31	0.7015	ns
Log2FIC90_d_T_mean	0.0369	0.2214	ns	0.0624	0.20011	ns	0.679	0.893935	ns
Log2FIC50_a_T_mean	0.0785	0.317413	ns	0.0624	0.20011	ns	0.953	1	ns
Log2FIC90_b_C_max	0.227	0.524786	ns	0.0669	0.210905	ns	0.0102	0.407175	ns
AUC25_v_T_mean	0.0369	0.2214	ns	0.0694	0.211613	ns	0.206	0.7015	ns
AUC25_v_C_mean	0.0698	0.301926	ns	0.0694	0.211613	ns	0.513	0.848741	ns
AUC25_b_T_mean	0.328	0.613442	ns	0.0771	0.2313	ns	0.513	0.848741	ns
GRinf_h_C_max	0.396	0.674673	ns	0.0787	0.232352	ns	0.574	0.882706	ns
Einf_s_CT_max	0.0228	0.210261	ns	0.0802	0.233081	ns	0.0488	0.490614	ns
Log2FIC90_h_T_mean	0.823	0.956738	ns	0.0854	0.243466	ns	0.254	0.7015	ns
AUC25_h_T_max	0.279	0.572152	ns	0.0868	0.243466	ns	1	1	ns
Log2FIC50_a_T_min	0.338	0.613442	ns	0.0877	0.243466	ns	0.201	0.7015	ns
Log2FIC50_h_C_min	0.717	0.912286	ns	0.091	0.248912	ns	0.852	0.941299	ns
Einf_v_C_mean	0.181	0.480943	ns	0.0944	0.25447	ns	0.513	0.848741	ns
Einf_h_T_min	0.312	0.6045	ns	0.0991	0.263323	ns	0.313	0.7015	ns
Log2FIC50_h_T_mean	0.533	0.768512	ns	0.115	0.301268	ns	0.129	0.66437	ns
GRinf_c_C_mean	0.199	0.502703	ns	0.126	0.3255	ns	0.254	0.7015	ns
AUC25_a_T_max	0.2	0.502703	ns	0.128	0.326137	ns	0.151	0.66437	ns
Log2FIC90_b_C_mean	0.019	0.210261	ns	0.13	0.326757	ns	0.0233	0.407175	ns
AUC25_d_C_min	0.0418	0.2356	ns	0.132	0.32736	ns	0.0104	0.407175	ns
Einf_v_T_max	0.026	0.210261	ns	0.134	0.327947	ns	0.264	0.7015	ns
Log2FIC50_v_C_min	0.471	0.736185	ns	0.139	0.331975	ns	0.756	0.918588	ns
AUC25_d_T_min	0.343	0.613442	ns	0.14	0.331975	ns	0.0155	0.407175	ns
Log2FIC50_c_C_min	0.399	0.674673	ns	0.141	0.331975	ns	0.804	0.926509	ns
Log2FIC50_h_C_mean	0.746	0.918914	ns	0.151	0.342512	ns	0.165	0.66437	ns
Einf_c_C_mean	0.328	0.613442	ns	0.151	0.342512	ns	0.254	0.7015	ns
AUC25_c_T_mean	0.0984	0.364706	ns	0.151	0.342512	ns	0.44	0.827088	ns
Log2FIC90_c_T_min	0.0734	0.310282	ns	0.167	0.374241	ns	0.788	0.926509	ns
Log2FIC50_s_CT_max	0.918	0.965729	ns	0.18	0.396071	ns	0.71	0.918588	ns
GRinf_s_CT_min	0.159	0.446955	ns	0.181	0.396071	ns	0.158	0.66437	ns
GRinf_a_T_min	0.897	0.961	ns	0.191	0.413093	ns	0.059	0.490773	ns
Log2FIC50_d_T_mean	0.709	0.909476	ns	0.195	0.416386	ns	0.768	0.918588	ns
Log2FIC90_v_T_max	0.16	0.446955	ns	0.197	0.416386	ns	0.0193	0.407175	ns
GRinf_d_C_max	0.292	0.584	ns	0.211	0.440966	ns	0.264	0.7015	ns
GRinf_d_T_min	0.34	0.613442	ns	0.216	0.4464	ns	0.102	0.6405	ns
GRinf_c_C_max	0.938	0.971333	ns	0.247	0.504857	ns	1	1	ns
Log2FIC90_c_T_max	0.025	0.210261	ns	0.252	0.509478	ns	0.446	0.827088	ns
AUC25_d_C_max	0.3	0.587368	ns	0.264	0.522758	ns	0.531	0.848741	ns
AUC25_b_C_mean	0.122	0.384197	ns	0.266	0.522758	ns	0.31	0.7015	ns
Log2FIC50_c_C_max	0.26	0.545461	ns	0.267	0.522758	ns	0.292	0.7015	ns
GRinf_a_T_max	0.49	0.75	ns	0.279	0.540562	ns	0.242	0.7015	ns
Log2FIC90_d_T_max	0.838	0.961	ns	0.289	0.547059	ns	0.0563	0.490614	ns
Log2FIC90_c_T_mean	0.0203	0.210261	ns	0.291	0.547059	ns	0.461	0.827088	ns
GRinf_v_C_max	0.897	0.961	ns	0.296	0.547059	ns	1	1	ns
Log2FIC50_b_T_min	0.979	0.996066	ns	0.298	0.547059	ns	0.531	0.848741	ns
AUC25_v_T_max	0.0622	0.282176	ns	0.3	0.547059	ns	0.618	0.887836	ns
Log2FIC90_h_C_max	0.298	0.587368	ns	0.3	0.547059	ns	ND	ND	ND
Einf_a_T_mean	0.566	0.797545	ns	0.308	0.556194	ns	0.768	0.918588	ns
Log2FIC50_c_C_mean	0.444	0.718122	ns	0.324	0.571778	ns	0.713	0.918588	ns
Log2FIC50_a_C_min	0.113	0.382145	ns	0.329	0.571778	ns	0.9	0.970976	ns
AUC25_h_T_mean	0.381	0.662299	ns	0.33	0.571778	ns	0.859	0.941299	ns
GRinf_d_T_max	0.0206	0.210261	ns	0.331	0.571778	ns	0.9	0.970976	ns
Einf_d_C_max	0.663	0.900131	ns	0.332	0.571778	ns	0.147	0.66437	ns
Einf_v_C_min	0.55	0.786923	ns	0.338	0.576771	ns	1	1	ns
Einf_v_T_mean	0.11	0.378889	ns	0.353	0.589554	ns	0.371	0.771511	ns
AUC25_d_T_max	0.52	0.761575	ns	0.353	0.589554	ns	0.579	0.882975	ns
Einf_c_C_max	0.796	0.93117	ns	0.355	0.589554	ns	0.144	0.66437	ns
Log2FIC50_h_T_max	0.731	0.913772	ns	0.36	0.592566	ns	0.523	0.848741	ns
Log2FIC90_h_T_max	0.655	0.895809	ns	0.374	0.6045	ns	0.447	0.827088	ns
GRinf_a_C_mean	0.5	0.75	ns	0.377	0.6045	ns	0.679	0.893935	ns
Log2FIC50_a_C_mean	0.354	0.62117	ns	0.377	0.6045	ns	0.768	0.918588	ns
AUC25_a_C_min	0.876	0.961	ns	0.401	0.62775	ns	0.851	0.941299	ns
Log2FIC50_v_C_mean	0.98	0.996066	ns	0.403	0.62775	ns	0.953	1	ns
Einf_c_C_min	0.5	0.75	ns	0.403	0.62775	ns	1	1	ns
Einf_a_T_max	0.774	0.921707	ns	0.405	0.62775	ns	0.567	0.882706	ns
Einf_h_C_min	0.739	0.91636	ns	0.419	0.637714	ns	0.291	0.7015	ns
Einf_h_T_max	0.118	0.384197	ns	0.426	0.637714	ns	0.6	0.887836	ns
Einf_b_C_min	0.752	0.920211	ns	0.427	0.637714	ns	0.655	0.893935	ns
Log2FIC50_h_C_max	0.693	0.909476	ns	0.427	0.637714	ns	0.75	0.918588	ns
Log2FIC50_v_T_mean	0.709	0.909476	ns	0.429	0.637714	ns	0.679	0.893935	ns
Einf_c_T_max	0.857	0.961	ns	0.432	0.637714	ns	0.153	0.66437	ns
AUC25_d_T_mean	0.709	0.909476	ns	0.456	0.656723	ns	0.028	0.407175	ns
GRinf_h_T_mean	0.199	0.502703	ns	0.456	0.656723	ns	0.371	0.771511	ns
Log2FIC90_v_T_min	1	1	ns	0.457	0.656723	ns	0.574	0.882706	ns
Einf_a_T_min	0.918	0.965729	ns	0.459	0.656723	ns	0.666	0.893935	ns
Einf_d_T_max	0.857	0.961	ns	0.469	0.665908	ns	0.212	0.7015	ns
AUC25_a_C_max	0.283	0.572152	ns	0.475	0.669318	ns	1	1	ns
GRinf_b_C_max	0.732	0.913772	ns	0.484	0.676872	ns	0.949	1	ns
GRinf_a_C_max	0.49	0.75	ns	0.489	0.678761	ns	1	1	ns
Log2FIC90_d_C_max	0.154	0.446955	ns	0.502	0.690662	ns	0.348	0.740512	ns
AUC25_b_C_min	0.25	0.545461	ns	0.505	0.690662	ns	0.456	0.827088	ns
GRinf_b_T_max	0.772	0.921707	ns	0.528	0.709944	ns	0.798	0.926509	ns
Log2FIC90_b_T_max	0.895	0.961	ns	0.528	0.709944	ns	0.798	0.926509	ns
Log2FIC50_b_C_max	0.443	0.718122	ns	0.534	0.709944	ns	0.00794	0.407175	ns
Log2FIC90_v_T_mean	0.237	0.524786	ns	0.542	0.709944	ns	0.129	0.66437	ns
Einf_a_C_mean	0.237	0.524786	ns	0.542	0.709944	ns	0.679	0.893935	ns
Log2FIC50_c_T_mean	0.469	0.736185	ns	0.542	0.709944	ns	0.859	0.941299	ns
Einf_c_T_min	0.98	0.996066	ns	0.548	0.712783	ns	0.215	0.7015	ns
Log2FIC90_a_T_min	0.678	0.907252	ns	0.561	0.723476	ns	0.0323	0.407175	ns
Einf_d_C_min	0.898	0.961	ns	0.564	0.723476	ns	0.192	0.7015	ns
Log2FIC90_a_T_mean	0.672	0.905739	ns	0.573	0.728919	ns	0.679	0.893935	ns
GRinf_c_C_min	0.624	0.859733	ns	0.577	0.728919	ns	0.211	0.7015	ns
Einf_a_C_max	0.206	0.51088	ns	0.58	0.728919	ns	0.523	0.848741	ns
Log2FIC50_d_C_max	0.721	0.912286	ns	0.597	0.745248	ns	0.805	0.926509	ns
Einf_d_C_mean	0.94	0.971333	ns	0.604	0.74896	ns	0.0553	0.490614	ns
Log2FIC50_d_T_max	0.507	0.754416	ns	0.629	0.773176	ns	0.423	0.827088	ns
Einf_d_T_mean	0.0369	0.2214	ns	0.636	0.773176	ns	0.679	0.893935	ns
Log2FIC50_b_C_mean	0.469	0.736185	ns	0.636	0.773176	ns	0.679	0.893935	ns
Log2FIC50_b_T_mean	0.0785	0.317413	ns	0.668	0.806805	ns	0.768	0.918588	ns
Log2FIC50_c_T_min	0.584	0.810627	ns	0.675	0.81	ns	0.347	0.740512	ns
Log2FIC90_a_T_max	0.919	0.965729	ns	0.695	0.828654	ns	0.267	0.7015	ns
AUC25_h_C_mean	0.469	0.736185	ns	0.701	0.830484	ns	0.129	0.66437	ns
GRinf_h_T_max	0.757	0.920275	ns	0.71	0.835823	ns	0.455	0.827088	ns
AUC25_d_C_mean	0.862	0.961	ns	0.735	0.859811	ns	0.028	0.407175	ns
Einf_b_T_min	0.897	0.961	ns	0.744	0.8649	ns	0.453	0.827088	ns
Log2FIC90_s_CT_max	0.13	0.39	ns	0.755	0.872236	ns	0.383	0.782833	ns
Einf_a_C_min	0.33	0.613442	ns	0.764	0.877185	ns	0.538	0.848741	ns
GRinf_d_T_mean	0.709	0.909476	ns	0.769	0.877509	ns	0.513	0.848741	ns
GRinf_v_T_max	0.897	0.961	ns	0.781	0.881527	ns	0.615	0.887836	ns
Log2FIC50_a_C_max	0.683	0.907414	ns	0.782	0.881527	ns	0.664	0.893935	ns
Log2FIC50_v_T_min	1	1	ns	0.799	0.892132	ns	0.0679	0.540248	ns
Log2FIC90_d_C_mean	0.899	0.961	ns	0.801	0.892132	ns	0.951	1	ns
AUC25_h_C_min	0.571	0.798541	ns	0.817	0.900284	ns	0.136	0.66437	ns
Log2FIC90_b_T_min	0.778	0.921707	ns	0.818	0.900284	ns	0.105	0.6405	ns
Log2FIC50_c_T_max	0.427	0.70285	ns	0.835	0.907291	ns	0.621	0.887836	ns
Einf_d_T_min	0.0211	0.210261	ns	0.835	0.907291	ns	0.71	0.918588	ns
GRinf_d_C_mean	1	1	ns	0.839	0.907291	ns	0.165	0.66437	ns
Log2FIC90_b_C_min	0.427	0.70285	ns	0.872	0.93	ns	0.635	0.893935	ns
AUC25_c_C_mean	0.5	0.75	ns	0.875	0.93	ns	0.0127	0.407175	ns
AUC25_a_C_mean	0.533	0.768512	ns	0.875	0.93	ns	0.768	0.918588	ns
Log2FIC50_v_C_max	0.107	0.378889	ns	0.89	0.935254	ns	0.853	0.941299	ns
AUC25_b_T_min	0.069	0.301926	ns	0.89	0.935254	ns	1	1	ns
GRinf_a_C_min	0.898	0.961	ns	0.945	0.981955	ns	0.853	0.941299	ns
Log2FIC50_v_T_max	0.229	0.524786	ns	0.945	0.981955	ns	0.902	0.970976	ns
Log2FIC90_s_CT_min	0.231	0.524786	ns	0.962	0.994067	ns	0.15	0.66437	ns
Log2FIC90_s_CT_mean	0.117	0.384197	ns	0.981	1	ns	0.161	0.66437	ns
AUC25_b_T_max	0.937	0.971333	ns	0.981	1	ns	0.611	0.887836	ns
Log2FIC90_b_T_mean	0.566	0.797545	ns	1	1	ns	0.31	0.7015	ns
Log2FIC50_a_T_max	0.261	0.545461	ns	1	1	ns	0.497	0.848741	ns
AUC25_c_T_min	0.235	0.524786	ns	1	1	ns	0.853	0.941299	ns
Einf_v_T_min	0.515	0.760238	ns	1	1	ns	1	1	ns
