## Supplementary material for "Design principles to assemble drug combinations for effective tuberculosis therapy using interpretable pairwise drug response measurements": Table S9

### Sheet: Sheet1
Drug	DT1_p.value	DT1_p.adj	DT1_p.adj_alltest	DT2_p.value	DT2_p.adj	DT2_p.adj_alltest
B+Z	3.92314e-59	2.47158e-57	6.5744e-55	2.22444e-31	7.00698e-30	9.31929e-28
Z	1.35044e-21	1.62053e-20	2.1553e-18	2.09717e-06	1.2583e-05	0.000257468
B	2.73248e-20	1.63949e-19	1.45368e-17	2.77137e-05	0.000110855	0.000951204
B+H+Z	9.53697e-13	1.82156e-10	1.21134e-08	3.4922e-08	4.82849e-06	0.000107031
B+E+Z	1.7331e-11	1.10341e-09	4.89176e-08	2.0224e-07	4.82849e-06	0.000107031
B+Z+R	1.7331e-11	1.10341e-09	4.89176e-08	2.0224e-07	4.82849e-06	0.000107031
B+Z+Sq	3.05025e-10	1.4565e-08	5.53468e-07	1.16068e-06	1.84742e-05	0.000258639
B+L+Z	5.20511e-09	1.42025e-07	3.77787e-06	6.60217e-06	5.48267e-05	0.00048613
B+M+Z	5.20511e-09	1.42025e-07	3.77787e-06	6.60217e-06	5.48267e-05	0.00048613
B+Z+P	5.20511e-09	1.42025e-07	3.77787e-06	6.60217e-06	5.48267e-05	0.00048613
B+Z+S	8.62096e-08	2.05825e-06	4.97723e-05	3.7225e-05	0.000296249	0.00246257
B+Pa+Z	1.38719e-06	2.94393e-05	0.00065257	0.000208068	0.00158964	0.0128135
B+C+Z	2.17055e-05	0.000414574	0.00848282	0.00115304	0.00847044	0.0643753
H+Z	0.000343652	0.00851183	0.150943	0.082017	0.397467	1
Z+R	0.000405325	0.00851183	0.150943	0.000766381	0.008047	0.062956
B+H	0.00207729	0.0327173	0.543925	0.268156	0.993755	1
B+R	0.0032873	0.04142	0.60356	0.0159827	0.0839092	0.519067
E+Z	0.00445782	0.0468071	0.60356	0.292534	1	1
B+Sq	0.00600868	0.0473183	0.60356	1.38771e-06	1.74852e-05	0.000258639
Z+Sq	0.00600868	0.0473183	0.60356	1.38771e-06	1.74852e-05	0.000258639
B+E	0.00680707	0.0476495	0.60356	0.371607	1	1
B+S	0.016714	0.0957254	1	0.535784	1	1
Z+S	0.016714	0.0957254	1	0.535784	1	1
B+L	0.0217732	0.105516	1	0.379251	1	1
L+Z	0.0217732	0.105516	1	0.379251	1	1
M+Z	0.0246461	0.110908	1	0.409282	1	1
Z+P	0.027775	0.116655	1	0.599643	1	1
B+P	0.0387924	0.152745	1	0.680904	1	1
B+M	0.0475792	0.176323	1	0.585041	1	1
B+Pa	0.191897	0.636289	1	0.748693	1	1
Pa+Z	0.191897	0.636289	1	0.748693	1	1
C	0.999927	0.999927	1	0.00830813	0.0249244	0.161705
E	0.965178	0.999927	1	0.997976	0.999992	1
H	0.893163	0.999927	1	0.989122	0.999992	1
L	0.963645	0.999927	1	0.975872	0.999992	1
M	0.991851	0.999927	1	0.998809	0.999992	1
Pa	0.999289	0.999927	1	0.999731	0.999992	1
P	0.981675	0.999927	1	0.999992	0.999992	1
R	0.745209	0.999927	1	0.0190187	0.0456449	0.289085
Sq	0.866291	0.999927	1	1.42146e-23	1.70575e-22	1.51243e-20
S	0.756228	0.999927	1	0.999986	0.999992	1
B+C	0.415037	1	1	0.125666	0.527798	1
C+E	1	1	1	0.664025	1	1
C+H	0.982157	1	1	0.517313	1	1
C+L	0.968527	1	1	0.319487	1	1
C+M	0.983557	1	1	0.544898	1	1
C+Pa	1	1	1	0.638633	1	1
C+Z	0.415037	1	1	0.125666	0.527798	1
C+P	1	1	1	0.729222	1	1
C+R	0.973215	1	1	0.680904	1	1
C+Sq	1	1	1	4.90086e-35	3.08754e-33	8.21287e-31
C+S	1	1	1	1	1	1
E+H	0.978997	1	1	0.998231	1	1
E+L	0.968527	1	1	0.995537	1	1
E+M	0.982157	1	1	0.998788	1	1
E+Pa	0.983557	1	1	0.998999	1	1
E+P	0.97722	1	1	0.99968	1	1
E+R	0.968527	1	1	0.627817	1	1
E+Sq	0.963044	1	1	0.00219891	0.0125938	0.0837485
E+S	0.924502	1	1	0.999306	1	1
H+L	0.965893	1	1	0.99465	1	1
H+M	0.978997	1	1	0.998231	1	1
H+Pa	0.98064	1	1	0.998535	1	1
H+P	0.975296	1	1	0.999606	1	1
H+R	0.944949	1	1	0.414909	1	1
H+Sq	0.963044	1	1	0.00219891	0.0125938	0.0837485
H+S	0.918333	1	1	0.999133	1	1
L+M	0.968527	1	1	0.995537	1	1
L+Pa	1	1	1	0.9989	1	1
L+P	0.963044	1	1	0.9989	1	1
L+R	0.956636	1	1	0.509792	1	1
L+Sq	0.963044	1	1	0.00219891	0.0125938	0.0837485
M+Pa	1	1	1	0.999606	1	1
M+P	1	1	1	0.99997	1	1
M+R	0.959965	1	1	0.540508	1	1
M+Sq	0.963044	1	1	0.00219891	0.0125938	0.0837485
M+S	0.924502	1	1	0.999306	1	1
Pa+P	0.978997	1	1	0.99974	1	1
Pa+R	0.963044	1	1	0.570502	1	1
Pa+Sq	0.963044	1	1	0.00219891	0.0125938	0.0837485
Pa+S	1	1	1	1	1	1
P+Sq	0.93551	1	1	0.21024	0.827821	1
P+S	0.879337	1	1	0.997394	1	1
R+Sq	0.879337	1	1	1.19686e-22	2.51342e-21	1.67142e-19
R+S	0.77652	1	1	0.985204	1	1
B+C+E	1	1	1	0.846494	1	1
B+C+H	0.523757	1	1	0.58434	1	1
B+C+L	0.486748	1	1	0.523701	1	1
B+C+M	0.523757	1	1	0.58434	1	1
B+C+Pa	1	1	1	0.810628	1	1
B+C+P	1	1	1	0.846494	1	1
B+C+R	0.523757	1	1	0.58434	1	1
B+C+Sq	1	1	1	1.16068e-06	1.84742e-05	0.000258639
B+C+S	1	1	1	1	1	1
B+E+H	0.523757	1	1	0.875622	1	1
B+E+L	0.486748	1	1	0.846494	1	1
B+E+M	0.523757	1	1	0.875622	1	1
B+E+Pa	0.523757	1	1	0.875622	1	1
B+E+P	0.523757	1	1	0.875622	1	1
B+E+R	0.523757	1	1	0.58434	1	1
B+E+Sq	0.486748	1	1	0.225738	1	1
B+E+S	0.446945	1	1	0.810628	1	1
B+H+L	0.486748	1	1	0.846494	1	1
B+H+M	0.523757	1	1	0.875622	1	1
B+H+Pa	0.523757	1	1	0.875622	1	1
B+H+P	0.523757	1	1	0.875622	1	1
B+H+R	0.523757	1	1	0.58434	1	1
B+H+Sq	0.486748	1	1	0.225738	1	1
B+H+S	0.446945	1	1	0.810628	1	1
B+L+M	0.486748	1	1	0.846494	1	1
B+L+Pa	1	1	1	1	1	1
B+L+P	0.486748	1	1	0.846494	1	1
B+L+R	0.486748	1	1	0.523701	1	1
B+L+Sq	0.486748	1	1	0.225738	1	1
B+M+Pa	1	1	1	1	1	1
B+M+P	1	1	1	1	1	1
B+M+R	0.523757	1	1	0.58434	1	1
B+M+Sq	0.486748	1	1	0.225738	1	1
B+M+S	0.446945	1	1	0.810628	1	1
B+Pa+P	0.523757	1	1	0.875622	1	1
B+Pa+R	0.523757	1	1	0.58434	1	1
B+Pa+Sq	0.486748	1	1	0.225738	1	1
B+Pa+S	1	1	1	1	1	1
B+P+Sq	0.446945	1	1	0.457487	1	1
B+P+S	0.404142	1	1	0.766486	1	1
B+R+Sq	0.404142	1	1	6.60217e-06	5.48267e-05	0.00048613
B+R+S	0.358121	1	1	0.71218	1	1
C+E+H	1	1	1	0.875622	1	1
C+E+L	1	1	1	0.846494	1	1
C+E+M	1	1	1	0.875622	1	1
C+E+Pa	1	1	1	0.875622	1	1
C+E+Z	1	1	1	0.846494	1	1
C+E+P	1	1	1	0.875622	1	1
C+E+R	1	1	1	0.875622	1	1
C+E+Sq	1	1	1	2.0224e-07	4.82849e-06	0.000107031
C+E+S	1	1	1	1	1	1
C+H+L	1	1	1	0.846494	1	1
C+H+M	1	1	1	0.875622	1	1
C+H+Pa	1	1	1	0.875622	1	1
C+H+Z	0.486748	1	1	0.523701	1	1
C+H+P	1	1	1	0.875622	1	1
C+H+R	1	1	1	0.846494	1	1
C+H+Sq	1	1	1	2.0224e-07	4.82849e-06	0.000107031
C+H+S	1	1	1	1	1	1
C+L+M	1	1	1	0.846494	1	1
C+L+Pa	1	1	1	0.846494	1	1
C+L+Z	0.486748	1	1	0.523701	1	1
C+L+P	1	1	1	0.846494	1	1
C+L+R	1	1	1	0.846494	1	1
C+L+Sq	1	1	1	2.0224e-07	4.82849e-06	0.000107031
C+M+Pa	1	1	1	0.875622	1	1
C+M+Z	0.523757	1	1	0.58434	1	1
C+M+P	1	1	1	0.875622	1	1
C+M+R	1	1	1	0.875622	1	1
C+M+Sq	1	1	1	2.0224e-07	4.82849e-06	0.000107031
C+M+S	1	1	1	1	1	1
C+Pa+Z	1	1	1	0.846494	1	1
C+Pa+P	1	1	1	0.875622	1	1
C+Pa+R	1	1	1	0.875622	1	1
C+Pa+Sq	1	1	1	2.0224e-07	4.82849e-06	0.000107031
C+Pa+S	1	1	1	1	1	1
C+Z+P	1	1	1	0.846494	1	1
C+Z+R	0.486748	1	1	0.523701	1	1
C+Z+Sq	1	1	1	1.16068e-06	1.84742e-05	0.000258639
C+Z+S	1	1	1	1	1	1
C+P+Sq	1	1	1	1.16068e-06	1.84742e-05	0.000258639
C+P+S	1	1	1	1	1	1
C+R+Sq	1	1	1	6.60217e-06	5.48267e-05	0.00048613
C+R+S	1	1	1	1	1	1
E+H+L	1	1	1	1	1	1
E+H+M	1	1	1	1	1	1
E+H+Pa	1	1	1	1	1	1
E+H+Z	0.446945	1	1	0.810628	1	1
E+H+P	1	1	1	1	1	1
E+H+R	1	1	1	0.810628	1	1
E+H+Sq	1	1	1	0.523701	1	1
E+H+S	1	1	1	1	1	1
E+L+M	1	1	1	1	1	1
E+L+Pa	1	1	1	1	1	1
E+L+Z	0.486748	1	1	0.846494	1	1
E+L+P	1	1	1	1	1	1
E+L+R	1	1	1	0.846494	1	1
E+L+Sq	1	1	1	0.523701	1	1
E+M+Pa	1	1	1	1	1	1
E+M+Z	0.486748	1	1	0.846494	1	1
E+M+P	1	1	1	1	1	1
E+M+R	1	1	1	0.846494	1	1
E+M+Sq	1	1	1	0.523701	1	1
E+M+S	1	1	1	1	1	1
E+Pa+Z	0.523757	1	1	0.875622	1	1
E+Pa+P	1	1	1	1	1	1
E+Pa+R	1	1	1	0.875622	1	1
E+Pa+Sq	1	1	1	0.523701	1	1
E+Pa+S	1	1	1	1	1	1
E+Z+P	0.486748	1	1	0.846494	1	1
E+Z+R	0.446945	1	1	0.457487	1	1
E+Z+Sq	0.486748	1	1	0.225738	1	1
E+Z+S	0.446945	1	1	0.810628	1	1
E+P+Sq	1	1	1	0.810628	1	1
E+P+S	1	1	1	1	1	1
E+R+Sq	1	1	1	6.60217e-06	5.48267e-05	0.00048613
E+R+S	1	1	1	1	1	1
H+L+M	1	1	1	1	1	1
H+L+Pa	1	1	1	1	1	1
H+L+Z	0.446945	1	1	0.810628	1	1
H+L+P	1	1	1	1	1	1
H+L+R	1	1	1	0.810628	1	1
H+L+Sq	1	1	1	0.523701	1	1
H+M+Pa	1	1	1	1	1	1
H+M+Z	0.446945	1	1	0.810628	1	1
H+M+P	1	1	1	1	1	1
H+M+R	1	1	1	0.810628	1	1
H+M+Sq	1	1	1	0.523701	1	1
H+M+S	1	1	1	1	1	1
H+Pa+Z	0.486748	1	1	0.846494	1	1
H+Pa+P	1	1	1	1	1	1
H+Pa+R	1	1	1	0.810628	1	1
H+Pa+Sq	1	1	1	0.523701	1	1
H+Pa+S	1	1	1	1	1	1
H+Z+P	0.446945	1	1	0.810628	1	1
H+Z+R	0.198308	1	1	0.0908993	0.643029	1
H+Z+Sq	0.486748	1	1	0.225738	1	1
H+Z+S	0.404142	1	1	0.766486	1	1
H+P+Sq	1	1	1	0.810628	1	1
H+P+S	1	1	1	1	1	1
H+R+Sq	1	1	1	6.60217e-06	5.48267e-05	0.00048613
H+R+S	1	1	1	1	1	1
L+M+Pa	1	1	1	1	1	1
L+M+Z	0.486748	1	1	0.846494	1	1
L+M+P	1	1	1	1	1	1
L+M+R	1	1	1	0.846494	1	1
L+M+Sq	1	1	1	0.523701	1	1
L+Pa+Z	1	1	1	1	1	1
L+Pa+P	1	1	1	1	1	1
L+Pa+R	1	1	1	0.846494	1	1
L+Pa+Sq	1	1	1	0.523701	1	1
L+Z+P	0.486748	1	1	0.846494	1	1
L+Z+R	0.446945	1	1	0.457487	1	1
L+Z+Sq	0.486748	1	1	0.225738	1	1
L+P+Sq	1	1	1	0.810628	1	1
L+R+Sq	1	1	1	6.60217e-06	5.48267e-05	0.00048613
M+Pa+Z	1	1	1	1	1	1
M+Pa+P	1	1	1	1	1	1
M+Pa+R	1	1	1	0.810628	1	1
M+Pa+Sq	1	1	1	0.523701	1	1
M+Pa+S	1	1	1	1	1	1
M+Z+P	1	1	1	1	1	1
M+Z+R	0.358121	1	1	0.311502	1	1
M+Z+Sq	0.486748	1	1	0.225738	1	1
M+Z+S	0.446945	1	1	0.810628	1	1
M+P+Sq	1	1	1	0.810628	1	1
M+P+S	1	1	1	1	1	1
M+R+Sq	1	1	1	6.60217e-06	5.48267e-05	0.00048613
M+R+S	1	1	1	1	1	1
Pa+Z+P	0.523757	1	1	0.875622	1	1
Pa+Z+R	0.404142	1	1	0.386346	1	1
Pa+Z+Sq	0.486748	1	1	0.225738	1	1
Pa+Z+S	1	1	1	1	1	1
Pa+P+Sq	1	1	1	0.810628	1	1
Pa+P+S	1	1	1	1	1	1
Pa+R+Sq	1	1	1	6.60217e-06	5.48267e-05	0.00048613
Pa+R+S	1	1	1	1	1	1
Z+P+Sq	0.446945	1	1	0.457487	1	1
Z+P+S	0.404142	1	1	0.766486	1	1
Z+R+Sq	0.404142	1	1	6.60217e-06	5.48267e-05	0.00048613
Z+R+S	0.308645	1	1	0.6454	1	1
