## Supplementary material for "Design principles to assemble drug combinations for effective tuberculosis therapy using interpretable pairwise drug response measurements": Table S10

### Sheet: Sheet 1
SOC split #	SOC AUC	BPaL split #	BPaL AUC
1	0.816667	1	0.961111
2	0.921429	2	0.838889
3	0.735714	3	0.775
4	0.933333	4	0.844444
5	0.85	5	0.85
6	0.919048	6	0.861111
7	0.816667	7	0.805556
8	0.952381	8	0.866667
9	0.77381	9	0.911111
10	0.938095	10	0.855556
mean	0.865714	mean	0.856944
